# Divergent transcriptional response to thermal stress among life stages could constrain coral adaptation to climate change

**DOI:** 10.1101/2022.04.29.490056

**Authors:** Maria Ruggeri, Yingqi Zhang, Galina V. Aglyamova, Carly D. Kenkel

## Abstract

The ability for adaptation to keep pace with environmental change largely depends on how efficiently selection can act on heritable genetic variation. Complex life cycles may either promote or constrain adaptation depending on the integration or independence of fitness-related traits over development. Reef-building corals exhibit complex life cycles and are sensitive to increasing temperatures, highlighting the need to understand the heritable potential of the thermal stress response and how it is regulated over development. Here we used tag-based RNA-seq to profile global gene expression in inshore and offshore *P. astreoides* adults and their offspring recruits in response to a 16-day heat stress, and larvae from separate families in response to a 4-day heat stress, to test whether gene expression patterns differentiating adult populations, and potentially underlying differences in thermal tolerance, persist in thermally naive life stages. Host developmental stage had a major effect on both host and symbiont expression, despite symbionts being directly inherited from parent colonies, and modulated the response to thermal stress, suggesting the holobiont response to selection varies across life stages. Populations also exhibited origin-specific treatment responses, but the magnitude of the response differed among populations and life stages. Inshore parents and their juvenile offspring exhibited a more robust response to heat stress compared to offshore-origin corals, indicating expression plasticity may be heritable. However, larval populations exhibited the opposite response, possibly due to stage-specific differences or exposure duration. Overall, this study shows that putatively adaptive regulatory variation can be heritable, but the identity of thermally responsive genes are stage-specific, which will have major implications for predicting the evolutionary response of corals in a changing environment.
