## Supplemental Table 4 for "Divergent transcriptional response to thermal stress among life stages could constrain coral adaptation to climate change"

	isogroup	protein	GN	stage	loading	Adult/recruit LFC control	Adult LFC Heat	Recruit LFC Heat
1893	isogroupTR105529_c1_g1	LETM1 domain-containing protein 1	letmd1	adult	front	0.71966949808207	0.387456992490342	0.724816773237486
4382	isogroupTR105587_c7_g1	Elongation of very long chain fatty acids protein 4	Elovl4	adult	back	-1.15431869206832	-0.423288356001563	-0.778985992416818
1423	isogroupTR107190_c8_g5	EGF domain-specific O-linked N-acetylglucosamine transferase	eogt	adult	back	-0.72289849037289	-0.164259327513298	-0.64681226631227
9106	isogroupTR111765_c0_g1	Low-density lipoprotein receptor-related protein 6	LRP6	recruit	front	-1.13186235249593	1.20131439626192	0.288971166979094
1273	isogroupTR112480_c0_g1	SH3 domain-binding glutamic acid-rich-like protein 3	SH3BGRL3	adult	front	0.52270837854299	0.246107766165461	0.491864382050221
1963	isogroupTR113558_c5_g3	Collagen triple helix repeat-containing protein 1	CTHRC1	recruit	front	-2.9852057395484	1.10586941544322	0.654115068674577
6418	isogroupTR115358_c1_g1	Low density lipoprotein receptor adapter protein 1	Ldlrap1	adult	back	-0.459936090833516	0.0823531135219005	-0.52610528397795
1170	isogroupTR126457_c0_g1	Type I iodothyronine deiodinase	DIO1	adult	back	-3.68224448722854	-0.0276705037477337	-1.15342893506116
7783	isogroupTR130439_c0_g1	Basic phospholipase A2 S6-45	NA	recruit	back	3.7572134550647	-3.81764589862655	-0.306214819737291
615	isogroupTR130458_c0_g1	Short/branched chain specific acyl-CoA dehydrogenase, mitochondrial	Acadsb	adult	front	0.957563508380921	0.0906292546332112	0.564078279763552
2846	isogroupTR130994_c0_g1	Mitogen-activated protein kinase 6	Mapk6	adult	back	-2.41859536691223	0.637526994510724	-1.17312364083314
6311	isogroupTR131886_c7_g1	Anoctamin-4	ANO4	recruit	back	2.67239335920762	-1.44040230753923	-0.106345862847446
5411	isogroupTR134250_c1_g1	Endothelin-converting enzyme 1	ECE1	adult	back	-3.05788140451437	-0.251703984401624	-1.81638961486914
7845	isogroupTR137448_c0_g1	Protein HEXIM1	hexim1	adult	front	0.547601970980163	7.87382235389667e-06	0.663802065026375
4189	isogroupTR137821_c4_g1	Probable RNA-dependent RNA polymerase 1	RDR1	adult	back	-0.923615856586699	-0.243510722443653	-1.29485308841393
10139	isogroupTR140346_c0_g1	Small cysteine-rich protein 2	NA	adult	front	1.02664243522382	0.618796281668621	1.26389018814712
9781	isogroupTR141792_c2_g2	Cryptochrome-1	CRY1	recruit	back	0.968886362030793	-1.24203738162488	0.040056765064076
1016	isogroupTR142779_c0_g1	Protein BTG1	BTG1	adult	front	1.3535737377526	0.228905905264411	1.03045493892111
10473	isogroupTR148664_c0_g1	Universal stress protein in QAH/OAS sulfhydrylase 3region	SYT9	adult	front	1.07621173819911	1.07754692520077	1.47993973390176
9572	isogroupTR148971_c14_g1	Neurogenic locus notch homolog protein 3	NOTCH3	adult	front	2.33374954395902	0.246268568312401	2.51640300902022
10621	isogroupTR154646_c1_g1	Serine/threonine-protein kinase Chk1	CHEK1	adult	front	0.611873167187306	0.139473171902588	0.695626485754497
768	isogroupTR157577_c6_g2	Probable E3 ubiquitin-protein ligase DTX3	DTX3	adult	back	-1.1448727622458	0.304885060280752	-1.90959297997129
3522	isogroupTR159704_c3_g1	Tumor necrosis factor receptor superfamily member 19	TNFRSF19	adult	front	1.41266282651231	0.985266482683558	1.19413200344912
1618	isogroupTR159740_c3_g1	Homeobox protein OTX2	OTX2	adult	front	1.55925055180229	-0.318760994678886	1.48301256050635
1566	isogroupTR164146_c13_g1	Hairy/enhancer-of-split related with YRPW motif protein	Hey	adult	back	-0.651227824324664	-0.244413188169487	-1.27373130982838
8562	isogroupTR167668_c2_g1	Sushi, von Willebrand factor type A, EGF and pentraxin domain-containing protein 1	Svep1	recruit	front	-0.956363084900088	0.854096992851316	0.25989333058091
8301	isogroupTR169216_c0_g1	Signal transducer and activator of transcription 5B	Stat5b	adult	back	-0.724812708719907	-0.445961324109548	-0.888105594890181
7102	isogroupTR169972_c11_g1	Aldehyde dehydrogenase, cytosolic 2 (Fragment)	NA	adult	front	0.914445786949755	0.65950103501914	1.24462380098329
7237	isogroupTR170020_c4_g1	Short-chain collagen C4 (Fragment)	NA	recruit	front	-0.868162513196571	1.19300027990797	0.765292067618271
6109	isogroupTR170116_c12_g1	3-mercaptopyruvate sulfurtransferase	MPST	adult	front	0.999308381644676	0.0723328866488743	0.734204195916033
1162	isogroupTR172672_c1_g1	Polycystic kidney disease and receptor for egg jelly-related protein	Pkdrej	recruit	back	0.740522621365217	-0.689737142271729	-0.0132019740954448
9799	isogroupTR178212_c0_g1	BAG domain-containing protein Samui	Samui	adult	front	2.2109783468442	0.77617370343483	1.86320176131168
8139	isogroupTR405958_c0_g2	Ras-related protein Rab-32A	rab32A	adult	front	0.953781011387624	-0.193691750467085	0.766557768704135
8324	isogroupTR79861_c0_g1	Hairy and enhancer of split-related protein HELT	HELT	adult	back	-0.901509061835416	0.22195205116803	-1.40142305723481
8880	isogroupTR79924_c2_g1	NACHT and WD repeat domain-containing protein 2	NWD2	adult	back	-1.44229735550866	-0.669859204102535	-1.4745808609908
7352	isogroupTR80455_c2_g1	Tctex1 domain-containing protein 1-B (Fragment)	tctex1d1-b	adult	back	-1.14882390332428	0.418173184601747	-1.11696274308111
2596	isogroupTR82858_c2_g1	Steroid receptor seven-up, isoforms B/C	svp	adult	back	-1.81791319540301	-1.35461763551668	-2.37050902003286
10592	isogroupTR89481_c4_g6	Pancreatic lipase-related protein 2	PNLIPRP2	recruit	back	3.81919317203453	-2.57283094621542	-2.24543458032509
4236	isogroupTR91011_c9_g2	Prothrombin	F2	adult	front	1.9485494547266	1.26309912016095	1.93101684082984
5393	isogroupTR93694_c1_g1	Peroxidasin homolog	PXDN	recruit	front	-2.45541726273081	2.8367121009923	-0.143694705155161
7937	isogroupTR96252_c0_g1	Protein phosphatase 1 regulatory subunit 27	Ppp1r27	adult	front	0.936514091484521	0.490045691161375	0.826216624638208
4008	isogroupTR98254_c12_g1	Pyrroline-5-carboxylate reductase 1, mitochondrial	PYCR1	adult	back	-1.57645333561186	-0.887007986276443	-1.23167659931047
5461	isogroupTR98670_c1_g2	Sodium- and chloride-dependent GABA transporter 2	SLC6A13	adult	back	-0.519414496739892	-0.292737097132313	-0.557797182898973
