## Supplemental Table 5 for "Divergent transcriptional response to thermal stress among life stages could constrain coral adaptation to climate change"

	isogroup	stage	loading	protein	GN	symAdult/symrecruit LFC control	symAdult LFC Heat	symRecruit LFC Heat
36	kb8_c10763	adult	front	NA	NA	1.09609185189786	0.352117594122274	0.614252912011805
50	kb8_c11682	adult	back	NA	NA	-1.24319288550503	-1.73768131064241	-1.26478778092696
51	kb8_c11951	adult	back	NA	NA	-1.16780230716102	-0.56183751371796	-0.531803437104625
52	kb8_c13436	adult	back	NA	NA	-0.567718941847377	-0.0982360953863388	-0.808992466058761
53	kb8_c13750	adult	back	NA	NA	-1.03555944460183	-0.53343015717854	-1.01139626496468
23	kb8_c14529	recruit	back	Photosystem I reaction center subunit II	psaD	0.717747241318334	-0.937513851840538	-0.00442122132667033
54	kb8_c16565	adult	back	NA	NA	-0.926843116357332	-0.435378165315534	-1.15716626160208
1	kb8_c20504	recruit	front	NA	NA	-0.861090729061807	1.25822946898706	0.123669419803438
55	kb8_c20855	adult	back	NA	NA	-1.31538081219638	-0.0611853303042258	-1.87541463655276
37	kb8_c22513	adult	front	NA	NA	0.646235870235694	0.0452727171121766	0.805060273539097
56	kb8_c22884	adult	back	NA	NA	-0.737053887869106	-0.388651308884272	-0.874032897895902
57	kb8_c24713	adult	back	NA	NA	-0.873579877231091	-0.168834691369547	-1.44405317221096
2	kb8_c25210	recruit	front	NA	NA	-0.495478916952587	0.739288201763497	0.313985853125385
38	kb8_c27092	adult	front	Cytochrome c oxidase subunit 1	MT-CO1	0.991679589043266	0.179623134868766	1.16602248566741
39	kb8_c27154	adult	front	NA	NA	1.30312369553793	-0.0967917662307194	0.774063125841009
3	kb8_c27751	recruit	front	NA	NA	-1.65448241375227	1.41350494801353	-0.471729477716921
40	kb8_c27889	adult	front	Glutathione S-transferase A2	Gsta2	0.941292932469216	0.527413569701865	0.726371914672943
4	kb8_c29276	recruit	front	NA	NA	-2.35411143253882	1.8684131153982	0.282388608899538
58	kb8_c29335	adult	back	NA	NA	-1.32135986780778	-0.40975579682208	-1.10606699552303
41	kb8_c36929	adult	front	NA	NA	0.984137859257119	0.111502298473641	0.773246711659181
59	kb8_c41875	adult	back	NA	NA	-0.417313412775507	-0.458843204661299	-0.624771263906104
60	kb8_c4432	adult	back	NA	NA	-0.776707811620491	-0.299827749715741	-0.557123067641273
42	kb8_c44428	adult	front	NA	NA	0.740004052222582	0.390403025021996	0.748503686516102
24	kb8_c46853	recruit	back	Carnosine synthase 1	CARNS1	0.860600553032176	-0.753096972328266	0.0198382687632476
5	kb8_c5568	recruit	front	Dextranase	NA	-1.98786616383567	1.45946328501259	0.496426052568479
61	kb8_c6533	adult	back	Cytochrome P450 704C1	CYP704C1	-0.726041863907156	-0.238939379297009	-0.723491303641985
62	kb8_rep_c1078	adult	back	NA	NA	-0.7666955267589	-0.442220226684127	-0.747728866251914
6	kb8_rep_c10812	recruit	front	NA	NA	-0.597896127230658	1.33179117407883	0.644109790403546
25	kb8_rep_c11427	recruit	back	Cytochrome c-550	psbV	0.406328156789994	-0.661391111539219	-0.122148536585346
7	kb8_rep_c11777	recruit	front	NA	NA	-0.674244568754329	1.11154045436641	0.379393933715645
26	kb8_rep_c11778	recruit	back	NA	NA	0.712885692434885	-0.821890718935	-0.395608284985724
43	kb8_rep_c1294	adult	front	NA	NA	0.515325045809878	0.214905429640897	0.780135474870014
8	kb8_rep_c1307	recruit	front	NA	NA	-2.15667957375972	2.24670558639038	0.304911254619865
44	kb8_rep_c13496	adult	front	Thiol protease SEN102	SEN102	1.18809477723158	0.0792786642522676	0.464964189349801
9	kb8_rep_c13556	recruit	front	NA	NA	-0.959949132953132	1.30035693431475	0.0898497942723367
45	kb8_rep_c13587	adult	front	CDGSH iron-sulfur domain-containing protein 1	CISD1	0.905948347249664	-0.355780706789326	0.804112448275051
63	kb8_rep_c13853	adult	back	NA	NA	-1.22728380501701	-0.873480388224098	-1.44615355656148
64	kb8_rep_c13868	adult	back	ATP synthase subunit b	atpF	-0.389252978489461	-0.229350039119104	-0.61819533490851
10	kb8_rep_c15481	recruit	front	NA	NA	-0.855483645085571	1.12938610237967	0.2516491665445
65	kb8_rep_c15833	adult	back	NA	NA	-0.488809490194139	0.0227869758641059	-0.641963173310332
11	kb8_rep_c17783	recruit	front	NA	NA	-0.617472379302648	0.981637224976949	0.237320917040663
12	kb8_rep_c18038	recruit	front	NA	NA	-0.974598365728969	1.04227899707386	0.301977073723022
13	kb8_rep_c2447	recruit	front	NA	NA	-1.00091327998462	0.930320946052185	0.248221892128893
27	kb8_rep_c26752	recruit	back	NA	NA	0.638923050858763	-0.722921885053069	-0.346210601927222
46	kb8_rep_c27636	adult	front	NA	NA	1.23653576083848	0.769271406348613	1.23869501036599
47	kb8_rep_c31019	adult	front	Regulator of rDNA transcription protein 15	RRT15	1.81886636467338	0.419623433708872	0.875857303886775
28	kb8_rep_c31453	recruit	back	NA	NA	0.385816421269523	-0.766312616363541	-0.169006324504171
48	kb8_rep_c3754	adult	front	NA	NA	1.36679920878257	-0.0888065611545008	1.13514541347749
29	kb8_rep_c3935	recruit	back	NA	NA	0.276352191165055	-0.369458973910106	-0.0272051086503724
14	kb8_rep_c4245	recruit	front	Probable steroid-binding protein 3	MP3	-1.24847647717663	1.17147155902144	0.268294930177017
15	kb8_rep_c4251	recruit	front	NA	NA	-0.848877188672224	1.02362975237712	0.640874077667274
66	kb8_rep_c4429	adult	back	NA	NA	-1.35568151989941	-0.68770404598758	-0.522317353533524
67	kb8_rep_c4704	adult	back	3-isopropylmalate dehydrogenase	leuB	-0.403996980977805	0.249833002552323	-0.531288126787768
16	kb8_rep_c4730	recruit	front	NA	NA	-0.662295880443953	1.08683083116748	-0.136251096580439
68	kb8_rep_c4922	adult	back	NADP-dependent glyceraldehyde-3-phosphate dehydrogenase	gapN	-0.742949194028725	-0.674853519873379	-0.620052574377051
69	kb8_rep_c4939	adult	back	NA	NA	-1.13894573818003	0.0937723052472412	-0.903874532865844
17	kb8_rep_c4985	recruit	front	NA	NA	-1.4629340151512	1.65109693114619	0.0227545819635329
70	kb8_rep_c5045	adult	back	NA	NA	-0.391163041784436	-0.413153976347766	-0.464657313717023
30	kb8_rep_c51426	recruit	back	NA	NA	0.993241976645016	-0.630564217075414	-0.0736523494532914
18	kb8_rep_c5202	recruit	front	NA	NA	-0.987448790040351	0.92517539355549	0.242616414308441
71	kb8_rep_c53400	adult	back	NA	NA	-1.24299371184656	-1.25226993282959	-1.20332421632179
31	kb8_rep_c54763	recruit	back	Major basic nuclear protein 2	HCc2	0.707836709290742	-0.786015765624696	0.102010759481192
72	kb8_rep_c54810	adult	back	NA	NA	-1.15421214777961	0.181720406235411	-1.28065532191436
32	kb8_rep_c5651	recruit	back	NA	NA	0.613654427105762	-0.810057628423064	-0.350398827914623
33	kb8_rep_c5677	recruit	back	NA	NA	1.21376529314761	-0.816926694008278	-0.325602315260976
34	kb8_rep_c6862	recruit	back	NA	NA	0.825822451471944	-0.464762826578201	-0.364379775922896
19	kb8_rep_c6911	recruit	front	NA	NA	-2.13952721547166	2.43266569622065	0.383312443184476
20	kb8_rep_c70	recruit	front	NA	NA	-1.19355135843915	0.963106414412037	0.349017546951993
21	kb8_rep_c7535	recruit	front	Regulatory protein FlaEY	flaEY	-0.410579836118504	0.946449660774115	0.385814811459234
35	kb8_rep_c774	recruit	back	NA	NA	0.810027592132413	-1.0218483921865	0.0233482432271402
22	kb8_rep_c793	recruit	front	NA	NA	-0.533864022647277	0.878703277866023	0.513480348598284
49	kb8_rep_c807	adult	front	NA	NA	1.65400235019646	0.15881518308526	2.41299587093519
73	kb8_rep_c8237	adult	back	NA	NA	-1.69264456631138	-0.464184983565606	-1.16846617195856
74	kb8_rep_c88	adult	back	NA	NA	-1.48240277516479	-0.935245922564164	-1.88143156584456
75	kb8_s52759	adult	back	NA	NA	-1.4882440825766	-0.109971411110844	-1.07617528321609
76	kb8_s57195	adult	back	NA	NA	-1.67286039982302	-0.78256829771039	-1.06556051410229
