## Supplemental Table 11 for "Divergent transcriptional response to thermal stress among life stages could constrain coral adaptation to climate change"

	isogroup	origin	loading	protein	GN	Off/In LFC control	In LFC Heat	Off LFC Heat
2	isogroupTR104649_c0_g1	off	front	NA	NA	22.6370829949153	12.6953039575354	0.421464489897138
4	isogroupTR111168_c0_g1	off	back	NA	NA	-3.82454725155398	-6.27917711713707	-0.681655345036566
5	isogroupTR112556_c1_g2	off	back	Hydrogenase maturation factor HoxX	hoxX	-3.24652724881529	-3.50026270847158	1.22467171821989
6	isogroupTR121003_c2_g1	off	back	NA	NA	-1.66615714602836	-2.21391904929169	-0.183418635579189
7	isogroupTR122006_c6_g5	off	back	NA	NA	-2.65954410594507	-2.63429994429133	0.887890865730587
1	isogroupTR124249_c12_g2	in	back	NA	NA	0.426567640872986	-0.225497356709086	-0.555197441522703
8	isogroupTR134046_c3_g6	off	back	NA	NA	-3.1327487995428	-2.83557030488332	-0.286323918197894
9	isogroupTR139817_c5_g1	off	back	Lactadherin	MFGE8	-0.902150840926362	-0.859350005956849	-0.527025884072419
10	isogroupTR140353_c0_g1	off	back	Galanin receptor 2b	galr2b	-2.09245262058949	-1.57704415298612	0.8135960820168
11	isogroupTR152550_c0_g2	off	back	NA	NA	-2.46337398820567	-2.77673508066732	0.288953673402498
12	isogroupTR152841_c0_g1	off	back	Phenolphthiocerol/phthiocerol polyketide synthase subunit C	ppsC	-3.34472432317012	-4.36836934661509	-0.13325522624285
13	isogroupTR163925_c1_g1	off	back	Collagen triple helix repeat-containing protein 1	CTHRC1	-1.4748941499465	-1.25728235573333	0.472077592092232
14	isogroupTR166699_c0_g1	off	back	NA	NA	-4.65676143853794	-4.7879230321355	1.35743144055153
15	isogroupTR172581_c0_g1	off	back	NA	NA	-0.620116395999159	-0.601212617872458	-0.0109087874658538
3	isogroupTR82847_c0_g1	off	front	NA	NA	1.32354954370409	1.83718307401748	0.499039729395482
16	isogroupTR85815_c0_g1	off	back	NA	NA	-0.334136473174834	-0.273365056884098	-0.0511702188149447
17	isogroupTR98695_c7_g1	off	back	NA	NA	-1.52111703202182	-1.32044859703573	-0.519678404015467
