## Supplemental Table 12 for "Divergent transcriptional response to thermal stress among life stages could constrain coral adaptation to climate change"

	isogroup	origin	loading	protein	GN	symInshore/symOffshore LFC control	symInshore LFC Heat	symOffshore LFC Heat
15	kb8_c13750	off	back	NA	NA	0.843417126826527	-0.972410683259626	-0.711774661855314
4	kb8_c15010	off	front	NA	NA	-3.28343156916351	1.78198072195647	0.00377814013489817
5	kb8_c15606	off	front	NA	NA	-0.756747436801955	0.852057118870825	0.610502004242614
6	kb8_c25448	off	front	NA	NA	-0.589287606066907	0.615226531917708	-0.0741469214353709
1	kb8_c25865	in	front	NA	NA	1.16644637928912	0.290113825384028	0.945221466194184
7	kb8_c27662	off	front	NA	NA	-1.55833880878373	2.50726458514708	-0.385451788209799
2	kb8_c41947	in	back	NA	NA	-4.54478905333134	0.500803491922161	-1.36412716562405
8	kb8_c48010	off	front	NA	NA	-0.905271468332552	1.39503518413496	0.860541477519778
9	kb8_rep_c10063	off	front	NA	NA	-1.08564026153353	0.964840730592198	-0.105663696897244
10	kb8_rep_c10474	off	front	NA	NA	-2.33043702477257	2.43090152464595	-0.366841042248088
3	kb8_rep_c1368	in	back	NA	NA	-0.798507570561119	-0.169386562341647	-1.2172257855841
11	kb8_rep_c22692	off	front	NA	NA	-1.48664865905581	1.70908109408578	0.768656490176109
12	kb8_rep_c2618	off	front	Dapdiamide synthesis protein DdaC	ddaC	-1.81082784009455	1.72638911074408	-0.290289808279975
13	kb8_rep_c4806	off	front	NA	NA	-1.85402477386683	1.49382784044092	-0.04875388589112
14	kb8_s71900	off	front	NA	NA	-1.43203327091963	1.30954193518334	-0.879955131363272
